# Manipulation of the unfolded protein response: a pharmacological strategy against coronavirus infection

**DOI:** 10.1101/292979

**Authors:** Liliana Echavarría-Consuegra, Georgia M. Cook, Idoia Busnadiego, Charlotte Lefèvre, Sarah Keep, Katherine Brown, Nicole Doyle, Giulia Dowgier, Krzysztof Franaszek, Nathan A. Moore, Stuart G. Siddell, Erica Bickerton, Benjamin G. Hale, Andrew E. Firth, Ian Brierley, Nerea Irigoyen

## Abstract

Coronavirus infection induces the unfolded protein response (UPR), a cellular signalling pathway composed of three branches, triggered by unfolded proteins in the endoplasmic reticulum (ER) due to high ER load. We have used RNA sequencing and ribosome profiling to investigate holistically the transcriptional and translational response to cellular infection by murine hepatitis virus (MHV), often used as a model for the *Betacoronavirus* genus to which the recently emerged SARS-CoV-2 also belongs. We found the UPR to be amongst the most significantly up-regulated pathways in response to MHV infection. To confirm and extend these observations, we show experimentally the induction of all three branches of the UPR in both MHV- and SARS-CoV-2-infected cells. Over-expression of the SARS-CoV-2 ORF8 or S proteins alone is itself sufficient to induce the UPR. Remarkably, pharmacological inhibition of the UPR greatly reduced the replication of both MHV and SARS-CoV-2, revealing the importance of this pathway for successful coronavirus replication. This was particularly striking when both IRE1α and ATF6 branches of the UPR were inhibited, reducing SARS-CoV-2 virion release ∼1,000-fold. Together, these data highlight the UPR as a promising antiviral target to combat coronavirus infection.

**Author Summary:** SARS-CoV-2 is the novel coronavirus responsible for the COVID-19 pandemic which has resulted in over 100 million cases since the end of 2019. Most people infected with the virus will experience mild to moderate respiratory illness and recover without any special treatment. However, older people, and those with underlying medical problems like chronic respiratory disease are more likely to develop a serious illness. So far, more than 2 million people have died of COVID-19. Unfortunately, there is no specific medication for this viral disease.

In order to produce viral proteins and to replicate their genetic information, all coronaviruses use a cellular structure known as the endoplasmic reticulum or ER. However, the massive production and modification of viral proteins stresses the ER and this activates a compensatory cellular response that tries to reduce ER protein levels. This is termed the unfolded protein response or UPR. We believe that coronaviruses take advantage of the activation of the UPR to enhance their replication.

The UPR is also activated in some types of cancer and neurodegenerative disorders and UPR inhibitor drugs have been developed to tackle these diseases. In this work, we have tested some of these compounds in human lung cells infected with SARS-CoV-2 and found that virus production was reduced 1000-fold in human lung cells.
