## Supplementary material for "Manipulation of the unfolded protein response: a pharmacological strategy against coronavirus infection": Supp Table 1

### Sheet: For_Supp_table.readcounts
Number of reads assigned to each category. Reads under 25 nt long were designated "too short".
Library	Total reads	Too short	Adapter-only	No adapter	rRNA	vRNA	mRNA	ncRNA	gDNA	Contaminants
Ribo-5hpi-MHV-1	24623374	2790888	3237	387057	9958160	4795251	2959888	1699312	584049	1711
Ribo-5hpi-MHV-2	25692392	4500556	17576	431176	9334781	4881294	3044510	1564811	579193	828
Ribo-5hpi-mock-1	22917284	760746	1781	287777	7728541	3986	10211781	1564011	804266	961
Ribo-5hpi-mock-2	23647439	618404	1618	344979	7721170	5965	11331839	1398647	789969	474
Ribo-8hpi-MHV	25851968	3458967	9693	4090372	8427151	4011114	1917486	1254747	319935	4649
Ribo-8hpi-mock	19374391	1406362	3465	2957078	5851647	2149	6907352	796458	324030	1708
Ribo-tunica	29831488	676339	13597	230808	14361660	1	12405862	608056	250856	1279
RNA-5hpi-MHV-1	38209742	1683356	138628	266949	668721	7253173	3179641	4726423	17199504	1417
RNA-5hpi-MHV-2	52952093	2838823	38635	536890	4066208	9898975	4262164	6092259	20910827	1089
RNA-5hpi-mock-1	37543211	4056208	90949	231162	236056	436	2027636	5960744	21300973	392
RNA-5hpi-mock-2	46430804	5688693	159755	519724	362518	540	2538924	7245107	25626616	831
RNA-8hpi-MHV	87678565	4386461	54251	314266	629764	22212040	5070892	9387180	38956998	1975
RNA-8hpi-mock	31869924	2187112	27975	178777	515760	1209	1780553	4681014	19207838	1077
